# Augmenting the human interactome for disease prediction through gene networks inferred from human cell atlas

**DOI:** 10.1101/2024.12.12.628105

**Authors:** Euijeong Sung, Junha Cha, Seungbyn Baek, Insuk Lee

**Affiliations:** Department of Biotechnology, College of Life Science and Biotechnology, Yonsei University, Seoul 03722, Republic of Korea

**Author notes:** Corresponding author: Insuk Lee. These authors contributed equally to this work (Euijeong Sung, Junha Cha).

**Keywords:** Co-expression network, cell-type-specific gene network, single-cell atlas, the human interactome, disease gene prediction

## Abstract

Gene co-expression network inference from bulk tissue samples often misses cell-type-specific interactions, which can be detected through single-cell gene expression data. However, the noise and sparsity of single-cell data challenge the inference of these networks. We developed scNET, a framework for integrative cell-type-specific co-expression network inference from single-cell transcriptome data, demonstrating its utility in augmenting the human interactome for more accurate disease gene prediction. We address the limitations in *de novo* network inference from single-cell expression data through dropout imputation, metacells formation, and data transformation. Employing this data preprocessing pipeline, we inferred cell-type-specific co-expression links from single-cell atlas data, covering various cell types and tissues, and integrated over 850K of these inferred links into a preexisting human interactome, HumanNet, resulting in HumanNet-plus. This integration notably enhanced accuracy of network-based disease gene prediction. These findings suggest that with proper data preprocessing, network inference from single-cell gene expression data can be highly effective, potentially enriching the human interactome and advancing the field of network medicine.
