## supplementary table 1 for "Augmenting the human interactome for disease prediction through gene networks inferred from human cell atlas"

### Sheet: network_list
Supplementary Table 1. Overview of 100 cell-type-specific gene networks in the compendium
tissue	celltype	node	edge
BC	Macrophage	2749	20002
BC	Fibroblast	1603	15159
BC	B_cell	929	11515
BC	T_cell	1592	25354
BC	EC	1662	7721
CRC	Macrophage	1859	13374
CRC	Fibroblast	1601	12571
CRC	B_cell	2114	62853
CRC	T_cell	1379	12288
CRC	EC	1422	9506
LC	Macrophage	3064	33064
LC	Fibroblast	1772	12007
LC	B_cell	926	11033
LC	T_cell	2186	51383
LC	EC	400	4194
OVC	Macrophage	832	4483
OVC	Fibroblast	1567	13769
OVC	B_cell	1267	9327
OVC	T_cell	1253	33062
OVC	EC	726	5790
BLD	T_cells	1345	14747
BMA	T_cells	1100	9308
JEJEPI	T_cells	989	6971
JEJLP	T_cells	1003	8187
LIV	T_cells	982	9306
LLN	T_cells	1531	13788
LNG	T_cells	1308	10725
MLN	T_cells	861	9327
SPL	T_cells	1556	11593
BMA	B_cell	1244	12641
JEJLP	B_cell	1262	8795
LIV	B_cell	1481	9570
LLN	B_cell	1634	28827
MLN	B_cell	950	7143
SPL	B_cell	1384	29153
BMA	Monocytes	1849	13602
LIV	Monocytes	2350	17457
LNG	Monocytes	1779	16279
SPL	Monocytes	2069	13590
JEJLP	Macrophages	780	8470
LNG	Macrophages	2179	20333
SPL	Macrophages	937	5887
BLD	ILC	1672	15704
BMA	ILC	1427	31613
LIV	ILC	1757	18911
LLN	ILC	1015	4939
LNG	ILC	1323	26117
MLN	ILC	1072	5920
SPL	ILC	2510	36667
MTG	Microglia-PVM	1574	8207
MTG	L6_IT_Car3	557	6903
Vasculature	smooth_muscle_cell	2479	24804
Vasculature	pericyte_cell	2319	34449
Vasculature	fibroblast	2476	31029
Uterus	Endometrial_stromal_fibbroblast	1248	9298
Trachea	fibroblast	1190	12221
Thymus	Vascular_smooth_muscle	2299	19737
Thymus	fibroblast	1465	12221
Skin	stromal_cells	1181	9616
Salivary_Gland	Fibroblast	1390	9737
Muscle	skeletal_muscle_satellite_stem_cell	873	8606
Muscle	pericyte_cell	1537	12776
Muscle	mesenchymal_stem_cell	1460	17395
Mammary	Lipofibroblasts	682	10663
Heart	Cardiac_Muscle_Cells	2317	32699
Fat	Fibroblasts	1543	14732
Bladder	myofibroblast_cell	1364	8754
Bladder	fibroblast	1324	9699
Vasculature	endothelial_cell	1026	10662
Uterus	Endothelium	1909	16506
Thymus	vascular_venous_endothelial_cell	476	4459
Skin	endothelial_cells	718	4580
Pancreas	endothelial_cell	712	5914
Muscle	endothelial_cell_of_vascular_tree	954	16517
Muscle	capillary_endothelial_cell	639	7154
Heart	Endothelial_Cells	1053	12131
Fat	Endothelial_cells	1519	19589
Trachea	basal_cell	2284	31190
Tongue	tongue_keratinized_epithelium	1698	30921
Tongue	epithelium_of_tongue_lowquality_TSP7_Anterior	562	7171
Tongue	basal_cells_confirmed	2101	27788
Small_Intestine	immature_enterocyte	847	9550
Salivary_Gland	Serous_acini	1416	18434
Salivary_Gland	Mucinous_acini	1759	9801
Prostate	Other_Epithelial_Cell	1345	20627
Prostate	Basal_Epithelial_Cell	1149	7017
Pancreas	pancreatic_ductal_cell	1146	13180
Pancreas	pancreatic_acing_cell	1506	7660
Pancreas	pancreatic_acinar_cell	638	6074
Mammary	Mature_luminal_cells	2395	18611
Mammary	Luminal_Progenitor_Cells	1714	10372
Lung	type_ii_pneumocyte	1718	25573
Lung	club_cell	846	11223
Lung	basal_cell	1546	19418
Liver	Hepatocyte	884	6358
Kidney	kidney_epithelial_cell	1092	20744
Heart	Hepatocyte	3505	39041
Eye	cornea_-_epithelial_cells	1891	12857
Eye	conjunctiva_-_epithelial_cells	2108	18326
Bladder	bladder_urothelial_cell	2465	27402
